# Parasite-induced ER-PVM contacts promote CERT-dependent ceramide delivery to the apicomplexan vacuole

**DOI:** 10.64898/2026.11.13.763891

**Authors:** Vaisak Mohan, Ilaksha Pahwa, Veeda Narahari, Ajmal P Mustafa, Purvit Bhatia, Sahoo Parnika, Usha Krishna, Bharathi Bhogapurapu, Manish Kumar, Kota Arun Kumar, Kamalakannan Vijayan

## Abstract

Apicomplexan parasites rely on host lipids for replication, yet how host transport machinery is coupled to the parasitophorous vacuole membrane (PVM) remains unresolved. Here, we uncover a host-parasite membrane contact site mechanism driving ceramide delivery to the vacuole. Host ceramide transfer protein (CERT) targets the PVM via its PH domain, cooperating with host VAP-B to promote sphingolipid accumulation and support *Toxoplasma* and *Plasmodium* development. By combining VAP-B proximity labeling with FFAT motif predictions, we identified TgVPS13 as a parasite-encoded FFAT effector that physically engages host VAP-B at the host-parasite interface. Conditional depletion of TgVPS13 markedly reduces vacuolar sphingolipid enrichment, partially impairs host CERT recruitment at the PVM, disrupts intravacuolar parasite organization, and severely restricts replication. Together, these findings establish a model in which TgVPS13-VAP-B tethering creates ER-PVM proximity, organizing a functional contact site that optimizes CERT-mediated ceramide transfer for efficient host lipid acquisition.
