## Supplementary Data_1 for "Parasite-induced ER-PVM contacts promote CERT-dependent ceramide delivery to the apicomplexan vacuole"

### Sheet: Sheet1
CERT1 cloning into mCherry N1
FOR	CAGTCAGAATTCATGTCGGATAATCAGAGCTGG
REV	GTCACAGGTACCGTGAACAAAATAGGCTTTCCTGC
PH Domain Fragment
FOR	CAGTCAGAATTCATGGTGGAGCGCTGCGGGGTC
REV	CTGACAGGTACCGTAGTCTTGTGCTGTTCAATGGCATCTATCCATTGC
ΔPH Domain Deletion Variant
FOR	CAGTCAGAATTCATGGAATCCAGCTTGCGTCGAC
gRNA oligos for VAP knockouts
VAPB gRNA FOR	CACCGACAGCGGAATCATCGATGCA
VAPB gRNA REV	AAACTGCATCGATGATTCCGCTGTC
VAPA/B gRNA FOR	CACCGTACTGTGTGAGGCCCAACAG
VAPA/B gRNA REV	AAACCTGTTGGGCCTCACACAGTAC
scramble gRNA FOR	CACCGCACTCACATCGCTACATCA
scramble gRNA REV	AAACTGATGTAGCGATGTGAGTGC
shRNA sequences (part of plasmid)
Gene	Sequence	TRC Version	TRC_ID
VAPA	GTACCGGACCACACAGTGTTTCACTTAACTCGAGTTAAGTGAAACACTGTGTGGTTTTTTTG	2	TRCN0000380815
CERT1	GTACCGGGCTTCTCAGCGAGACGTATTACTCGAGTAATACGTCTCGCTGAGAAGCTTTTTTG	2	TRCN0000382287
gRNA oligos for Toxoplasma gene tagging
FOR	AAGTTGCTGTCGCATTGTGTAGCGGG
REV	AAAACCCGCTACACAATGCGACAGCA
sanger sequencing	CCGCTGCACTGTGAATTG
HDR template for Toxoplasma gene tag knockin
FOR	CAACGGCAAATGGACACGATCGTGCGTGAAGCCCTGGGGCGGGCTAGCAAGGGCTCGGGC
REV	TGCGATAAACACACAGCCCATCGCCATCCAGTTGCTCCACCGACGAAAAACGCTTCACACCG
