## Supplementary Data_3 for "Parasite-induced ER-PVM contacts promote CERT-dependent ceramide delivery to the apicomplexan vacuole"

### Sheet: Sheet1
ToxoID	Gene name	Peptide sequence	Motif match	FFAT (canonical or modified)	Model_confidence	Motif_pLDDT	pDockQ	pDockQ A→B	Assessment	PISA interface interactions
TGGT1_210700 (TgVPS13)	VPS	FLRRSSSSHLADFFDCQEELDEK	1 (modified)	Modified FFAT-like (DFFDCQE)	0.718	83.84	0.3287	0.5573	High-confidence modified FFAT-like motif	8 H-bonds (7 unique residue pairs); 1 salt-bridge atom contacts (1 unique residue pair; K45–D10); interface residues: VAPB 23, peptide 12; BSA: 593.4/816.4 Å²; ΔiG: -3.8/-8.3 kcal/mol
TGGT1_210700 (TgVPS13)	VPS F13A/D15A	FLRRSSSSHLADAFACQEELDEK	0 (disrupted)	Mutated FFAT-like motif window (DAFACQE)	0.58	66.21	0.1698	0.1531	FFAT-like motif disrupted by F13A/D15A	5 H-bonds (4 unique residue pairs); 1 salt-bridge atom contacts (1 unique residue pair; K87–D12); interface residues: VAPB 23, peptide 15; BSA: 725.2/807.2 Å²; ΔiG: -2.8/-3.8 kcal/mol
TGGT1_210700 (TgVPS13)	VPS F13A/D15A/E18A	FLRRSSSSHLADAFACQAELDEK	0 (disrupted)	Mutated FFAT-like motif window (DAFACQA)	0.572	63.52	0.221	0.1362	FFAT-like motif further disrupted by E18A	6 H-bonds (5 unique residue pairs); 4 salt-bridge atom contacts (2 unique residue pairs; K87–D12; D79–R3); interface residues: VAPB 28, peptide 17; BSA: 780.1/951.5 Å²; ΔiG: -3.6/-5.0 kcal/mol
TGGT1_306020 (new)	NEW	GGAGSDAEDEAEFADALSGEEET	1 (modified)	Modified FFAT-like (EFADAL)	0.62	74.93	0.2537	0.0923	High-confidence modified FFAT-like motif	10 H-bonds (8 unique residue pairs); 1 salt-bridge atom contacts (1 unique residue pair; K87–D4); interface residues: VAPB 25, peptide 20; BSA: 778.8/809.3 Å²; ΔiG: -2.7/-3.7 kcal/mol
TGGT1_233220 (vip1)	VIP1	HKKHWKQPAIRTFFDALEQLTDD	1 (modified)	Modified FFAT-like (TFFDALE)	0.38	41.12	0.1052	0.0641	Low-confidence modified FFAT-like motif	4 H-bonds (4 unique residue pairs); 6 salt-bridge atom contacts (4 unique residue pairs; K43–D15; K43–E18; K45–E18; K87–D22); interface residues: VAPB 19, peptide 14; BSA: 568.4/695.7 Å²; ΔiG: -0.2/-5.5 kcal/mol
TGGT1_212880 (surface antigen repeat-containing protein)	SA	AGEGASEETGSDFGEAGEASAEA	None	No FFAT-like motif detected	0.542	-	0.2071	0.2832	No FFAT-like motif detected in the 23-mer	7 H-bonds (6 unique residue pairs); 4 salt-bridge atom contacts (2 unique residue pairs; K43–E15; K87–E8); interface residues: VAPB 20, peptide 12; BSA: 572.1/700.6 Å²; ΔiG: -3.8/-4.7 kcal/mol
Positive control	OSBP	KGDMSDEDDENEFFDAPEIITMP	1 (canonical)	Canonical FFAT (EFFDAPE)	0.796	93.13	0.4249	0.7147	High-confidence canonical FFAT positive control	7 H-bonds (6 unique residue pairs); 4 salt-bridge atom contacts (2 unique residue pairs; K43–D15; K85–D9); interface residues: VAPB 21, peptide 15; BSA: 642.9/865.7 Å²; ΔiG: -3.2/-5.1 kcal/mol
